# A systematic evaluation of computational methods for cell segmentation

**DOI:** 10.1101/2024.01.28.577670

**Authors:** Yuxing Wang, Junhan Zhao, Hongye Xu, Cheng Han, Zhiqiang Tao, Dawei Zhou, Tong Geng, Dongfang Liu, Zhicheng Ji

## Abstract

Cell segmentation is a fundamental task in analyzing biomedical images. Many computational methods have been developed for cell segmentation and instance segmentation, but their performances are not well understood in various scenarios. We systematically evaluated the performance of 18 segmentation methods to perform cell nuclei and whole cell segmentation using light microscopy and fluorescence staining images. We found that general-purpose methods incorporating the attention mechanism exhibit the best overall performance. We identified various factors influencing segmentation performances, including image channels, choice of training data, and cell morphology, and evaluated the generalizability of methods across image modalities. We also provide guidelines for choosing the optimal segmentation methods in various real application scenarios. We developed Seggal, an online resource for downloading segmentation models already pre-trained with various tissue and cell types, substantially reducing the time and effort for training cell segmentation models.
