## Supplementary Table 1 for "A systematic evaluation of computational methods for cell segmentation"

### Sheet: Usability
Method	Code Maintenance	Ease of use	Hardware Support
Cellpose	9	10	8
StarDist	7	10	8
Mesmer	1	9	7
FeatureNet	1	1	1
RetinaMask	1	3	1
Centermask2	5	6	6
ResNeSt	4	6	4
Swin-T	10	8	10
Swin-S	10	8	10
Cascade Mask RCNN seesaw	10	8	10
SOLOv2	10	7	10
Mask2former	10	8	10
Mask RCNN	10	8	10
MS RCNN	10	8	10
HRNet	10	8	10
RF-Next	10	8	10
Res2Net	10	8	10
Segment Anything	10	10	10
